# Controlling the taxonomic composition of biological information storage in 16S ribosomal RNA

**DOI:** 10.1101/2025.04.29.651329

**Authors:** Kiara Reyes Gamas, Travis R. Seamons, Matthew J. Dysart, Lin Fang, James Chappell, Lauren B. Stadler, Jonathan J. Silberg

## Abstract

Microbes can be programmed to record participation in gene transfer by coding biological-recording devices into mobile DNA. Upon DNA uptake, these devices transcribe a catalytic RNA (cat-RNA) that binds to conserved sequences within ribosomal RNA (rRNA) and perform a trans-splicing reaction that adds a barcode to the rRNA. Existing cat-RNA designs were generated to be broad-host range, providing no control over the organisms that were barcoded. To achieve control over the organisms barcoded by cat-RNA, we created a program called Ribodesigner that uses input sets of rRNA sequences to create designs with varying specificities. We show how this algorithm can be used to identify designs that enable kingdom-wide barcoding, or selective barcoding of specific taxonomic groups within a kingdom. We use Ribodesigner to create cat-RNA designs that target Pseudomonadales while avoiding Enterobacterales, and we compare the performance of one design to a cat-RNA that was previously found to be broad host range. When conjugated into a mixture of *Escherichia coli* and *Pseudomonas putida*, the new design presents increased selectivity compared to a broad host range cat-RNA. Ribodesigner is expected to aid in developing cat-RNA that store information within user-defined sets of microbes in environmental communities for gene transfer studies.

**GRAPHICAL ABSTRACT:** 
