## Supplemental Tables for "Controlling the taxonomic composition of biological information storage in 16S ribosomal RNA"

### Sheet: Table S1
Table S1. Datasets generated from the SILVA SSU Ref NR99 database.
Use for dataset	Target	Description	Matching reference sequence for analysis	A-Taxonomic level of dataset	B-Taxonomic level unique sequences	C- Number of unique sequences per B	Total B	# of B with all C unique sequences	Total sequences in dataset
Universal	Bacteria	Bacterial 16S rRNA sequences	E. coli MG1655	Kingdom	Genus	10	834	121	2410
	Eukaryota	Eukaryotic 18S rRNA sequences	S. cerevisiae	Kingdom	Genus	10	2130	48	2618
	Archaea	Archaeal 16S rRNA sequences	M. smithii	Kingdom	Genus	10	148	11	337
	All kingdoms	All kingdom SSU rRNA sequences	E. coli MG1655	Kingdom	Genus	10	3098	180	5351
Wastewater representatives	Actinobacteriota and Firmicutes included	Gram + only	E. coli MG1655	Phylum	Species	10	1477	392	6945
	Actinobacteriota and Firmicutes excluded	All but Gram +	E. coli MG1655	Phylum	Species	10	1043	317	5221
	Proteobacteria included	Phylum of entero and pseudo only	E. coli MG1655	Phylum	Species	10	2432	445	8980
	Proteobacteria excluded	All but Phylum of entero and pseudo only	E. coli MG1655	Phylum	Species	10	1043	317	5221
	Firmicutes included	Phylum of firmicutes only	E. coli MG1655	Phylum	Species	10	915	224	4327
	Firmicutes excluded	All but Phylum of firmicutes only	E. coli MG1655	Phylum	Species	10	1043	317	5221
	Bacilli included	Gram + only	E. coli MG1655	Class	Species	10	324	103	1743
	Bacilli excluded	All but Gram +	E. coli MG1655	Class	Species	10	1043	317	5221
	Gammaproteobacteria included	Class of entero and pseudo only	E. coli MG1655	Class	Species	10	952	280	4890
	Gammaproteobacteria excluded	All but Class of entero and pseudo only	E. coli MG1655	Class	Species	10	1043	317	5221
	Bacillales included	Gram + only	E. coli MG1655	Order	Species	10	127	40	629
	Bacillales excluded	All but Gram +	E. coli MG1655	Order	Species	10	1043	317	5221
	Enterobacterales included	Entero order, abundant WWTP order in original study	E. coli MG1655	Order	Species	10	239	79	1203
	Enterobacterales excluded	All but Entero order, abundant WWTP order in original study	E. coli MG1655	Order	Species	10	1043	317	5221
	Pseudomonadales included	Pseudo order, abundant WWTP order in original study	E. coli MG1655	Order	Species	10	196	45	830
	Pseudomonadales excluded	All but Pseudo order, abundant WWTP order in original study	E. coli MG1655	Order	Species	10	1043	317	5221
	Bacillaceae included	Gram + only	E. coli MG1655	Family	Species	10	79	22	354
	Bacillaceae excluded	All but Gram +	E. coli MG1655	Family	Species	10	1043	317	5221
	Enterobacteriaceae included	Entero family including E. coli	E. coli MG1655	Family	Species	10	60	17	259
	Enterobacteriaceae excluded	All but Entero family including E. coli	E. coli MG1655	Family	Species	10	1043	317	5221
	Pseudomonadaceae included	Pseudo family including P. putida	E. coli MG1655	Family	Species	10	12	2	36
	Pseudomonadaceae excluded	All but Pseudo family including P. putida	E. coli MG1655	Family	Species	10	1043	317	5221
	Bacillus included	Gram + only	E. coli MG1655	Genus	Species	10	117	10	293
	Bacillus excluded	All but Gram +	E. coli MG1655	Genus	Species	10	1043	317	5221
	Escherichia-Shigella included	Entero genus including E. coli	E. coli MG1655	Genus	Species	10	1	1	10
	Escherichia-Shigella excluded	All but Entero genus including E. coli	E. coli MG1655	Genus	Species	10	1043	317	5221
	Pseudomonas included	Pseudo family genus P. putida	E. coli MG1655	Genus	Species	10	48	2	96
	Pseudomonas excluded	All but Pseudo genus including P. putida	E. coli MG1655	Genus	Species	10	1043	317	5221
Selective in vivo	Enterobacterales	Entero order, abundant WWTP order in original study	E. coli MG1655	Order	Species	1	3000	1	3000
	Pseudomonadales	Pseudo order, abundant WWTP order in original study	E. coli MG1655	Order	Species	1	3000	1	3000
Note that in the selective datasets, only the following orders seen in our initial study's wastewater analysis were included: Aeromonadales, Enterobacterales, Pasteurellales, Alteromonadales, Vibrionales, Pseudomonadales, Cellvibrionales, Xanthomonadales, Steroidobacterales, Bacillales, Pseudonocardiales, Corynebacteriales, Streptosporangiales, Verrucomicrobiales, Blastocatellales, SJA-28, Nitros…

### Sheet: Table S2
Table S2. Strains used in this study. The genotypes for each microbe are shown.
Species	Genotype / Strain
Escherichia coli NEB Turbo	K-12 glnV44 thi-1 Δ(lac-proAB) galE15 galK16 R(zgb-210::Tn10)TetS endA1 fhuA2 Δ(mcrB-hsdSM)5(rK–mK–) F′[traD36 proAB+ lacIq lacZΔM15]
Escherichia coli MG1655	MG1655 (K-12 F– λ– ilvG– rfb-50 rph-1)
Escherichia coli MFDpir	MG1655 RP4-2-Tc::[ΔMu1::aac(3)IV-ΔaphA-Δnic35-ΔMu2::zeo] ΔdapA::(erm-pir) ΔrecA
Pseudomonas putida F1	wild type
Pseudomonas putida KT2440	wild type

### Sheet: Table S3
Table S3. Plasmids used in this study. For each plasmid, the table provides: (i) the selectable marker, (ii) origin of replication, (iii) promoter, (iv) U targeted for splicing in 16S rRNA, (v) guide sequence used in the cat-RNA, and (vi) barcode amended to 16S rRNA by the cat-RNA. For the guide sequence, the residues that varied across guides are highlighted in bold.
Name	Description	AbR	Origin	Promoter	U targeted	Guide-G-IGS sequence	Barcode
pRAM24	Transcribes broad host range cat-RNA	KanR	pBBR1	pCymR	1376	CAACCCACTCCCATGGTGTGACGGGCGGTGTGTACAAGGCCCGGGAACGTgTTCAC	ATGGTGTTCAATGCTTTTCCCGTTATCCGGATCACATGAAACGGCATGACTTTTTCAAGAGTGCCATGCCCGAAGGTTATGTACAGGAACGCACTATATCTTTCAAAGATGACGGGACCTACAAGACGCGTGCTGAAGTCAAGTTTGAAGGTGATACCCTTGTTAATCGTATCGAGTTAAAGGGTATTGATTTTAAAGAAGATGGAAACATTCTTGGACACAAACTCGAGTACAACTTTAACTCACACAATGTATACATCACGGCAGACAAACAAAAGAATGGAATCAAAGCTAACTTCAAAATTCGCCACAACGTTGAAGATGGTTCCGTTCAACTAGCAGACCATTATCAACAAAATACTCCAATTGGCGATGGCCCTGTCCTTTTACCAGACAACC…
pU1376-B2	Transcribes broad host range cat-RNA	KanR	pBBR1	pCymR	1376	CAACCCACTCCCATGGTGTGACGGGCGGTGTGTACAAGGCCCGGGAACGTgTTCAC	ATGGTGTTCAATGCTTTTCCCGGCGCGGTTATCCGGATCACATGAAACGGCATGACTTTTTCAAGAGTGCCATGCCCGAAGGTTATGTACAGGAACGCACTATATCTTTCAAAGATGACGGGACCTACAAGACGCGTGCTGAAGTCAAGTTTGAAGGTGATACCCTTGTTAATCGTATCGAGTTAAAGGGTATTGATTTTAAAGAAGATGGAAACATTCTTGGACACAAACTCGAGTACAACTTTAACTCACACAATGTATACATCACGGCAGACAAACAAAAGAATGGAATCAAAGCTAACTTCAAAATTCGCCACAACGTTGAAGATGGTTCCGTTCAACTAGCAGACCATTATCAACAAAATACTCCAATTGGCGATGGCCCTGTCCTTTTACCAG…
pPribo-B0	Transcribes Pseudomonas-targeting cat-RNA	KanR	pBBR1	pCymR	1099	GAGTGCCCACCATAACGTGCTGGTAACTAAGGACAAGGGTTGCGCTCGTTgCGGGA	ATGGTGTTCAATGCTTTTCCCGTTATCCGGATCACATGAAACGGCATGACTTTTTCAAGAGTGCCATGCCCGAAGGTTATGTACAGGAACGCACTATATCTTTCAAAGATGACGGGACCTACAAGACGCGTGCTGAAGTCAAGTTTGAAGGTGATACCCTTGTTAATCGTATCGAGTTAAAGGGTATTGATTTTAAAGAAGATGGAAACATTCTTGGACACAAACTCGAGTACAACTTTAACTCACACAATGTATACATCACGGCAGACAAACAAAAGAATGGAATCAAAGCTAACTTCAAAATTCGCCACAACGTTGAAGATGGTTCCGTTCAACTAGCAGACCATTATCAACAAAATACTCCAATTGGCGATGGCCCTGTCCTTTTACCAGACAACC…
pRAM25	Expresses CymR	ChlR	p15A	pLacIq	n/a	n/a	n/a

### Sheet: Table S4
Table S4. Primers used for RT-qPCR and NGS. The table indicates the primer-pairs used for PCRs along with an extra oligo (either probe for qPCR or reverse transcription primer for amplicon sequencing). The data corresponding to each specific primer pair is also noted for convenience. The nucleotides noted in lower case indicates partial illumina adapter sequences for NGS sequencing. The AOS56B (1…
Category	Target of the primer pair	Forward primers		Reverse primers		Extra oligo (Probe / Reverse Transcription primer)
		Name	Sequence	Name	Sequence	Oligo type	Oligo name	Oligo sequence
qPCR (dye)	16S rRNA (MG1655)	KRG101	TACCTGGTCTTGACATCCAC	KRG102	CTGGCAACAAAGGATAAGGG	none	n/a	n/a
	16S rRNA (Pp)	KRG099	GACATGCAGAGAACTTTCCAG	KRG100	ACGTGCTGGTAACTAAGGAC	none	n/a	n/a
qPCR (probe)	Total cat-RNA (probes barcode)	qRM18	CGACACAATCTGTCCTTTCG	qRM19	TTGTAGAGCTCATCCATGCC	qPCR probe	qRMpr2: barcde-SUN	CAACGAAAAGCGTGACCACATGGT
	Spliced control U1376 for off target effects	qRM17	AGTCGGAATCGCTAGTAATCG	qRM14	TGTAGGTCCCGTCATCTTTG		qRMpr1 U64-FAM	CGGTGAATATGGTGTTCAATGCTTTTCCC
	Spliced MG1655	KRG101	TACCTGGTCTTGACATCCAC				prKRG001-FAM	TAAGTCCCGTATGGTGTTCAATGCTTTTCCCG
	Spliced Pp	KRG099	GACATGCAGAGAACTTTCCAG
Amplicon sequencing (NGS)	Spliced rRNA Cat-RNA U1376	AOS20B	acactctttccctacacgacgctcttccgatctAACGCGAAGAACCTTAC	AOS21B	gactggagttcagacgtgtgctcttccgatctAACCTTCGGGCATGG	RT primer	AOS17B	TACATAACCTTCGGGCATGG
	Spliced rRNA Cat-RNA U1376			AOS62B	gactggagttcagacgtgtgctcttccgatctGTTTCATGTGATCCGGATAAC		AOS17B	TACATAACCTTCGGGCATGG
	16S rRNA (native)			AOS57B	gactggagttcagacgtgtgctcttccgatctGACGGGCGGTGWGTRCA		AOS56B (1391R)*	GACGGGCGGTGWGTRCA
